# Detection of latent Epstein-Barr virus gene expression in single-cell sequencing of peripheral blood mononuclear cells

**DOI:** 10.1101/2022.05.24.492331

**Authors:** Alan Bäckerholm, Yarong Tian, Isak Holmqvist, Guojiang Xie, Diana Vracar, Sanna Abrahamsson, Carolina Guibentif, Ka-Wei Tang

## Abstract

Epstein-Barr virus (EBV) DNA is regularly found in the blood of patients with EBV associated diseases and occasionally in healthy individuals. However, EBV infected primary B-lymphocytes have not yet been detected using scRNA seq. Here, we screened the viral transcriptome in single cell RNA sequencing datasets from peripheral blood to identify virus infected cells. Whereas EBV RNA was detected in an immunocompromised patient, EBV associated nasopharyngeal carcinoma and multiple sclerosis samples did not display any levels of circulating EBV RNA. We further screened whole-blood samples from a cohort of immunosuppressed patients for viral transcripts using a custom enhanced RT-qPCR panel and detected latency programs dominated by noncoding RNAs (EBERs and RPMS1). To explore the interplay between the EBV and the host-cell transcriptome profile, we used enriched B-lymphocytes from a splenectomy patient with 30% EBER positivity estimated by *in situ* hybridization and performed 5’ single-cell RNA sequencing with paired VDJ profiling. The EBV expression pattern of the patients’ B-lymphocytes confirmed the RT-qPCR assay with RPMS1 and LMP-1/BNLF2a/b significantly dominating the sequenced EBV polyadenylated RNA. A comparison between the expression profile of EBV positive B-lymphocytes and healthy controls B-lymphocytes revealed the upregulation in genes involved in cell population proliferation when infected with EBV. This is further supported by a measurable polyclonal expansion in the patient, as compared to a control, emphasizing EBV’s role in a host-cell’s tendency for cellular expansion. However, when contrasting to cells that have undergone malignant transformation, the primary EBV infected cells display a rather dissimilar expression profile, even to cells that are supposed to simulate primary EBV infection (I.e. Lymphoblastoid Cell Lines). This implies that during primary infection of EBV, the host-cell enters a state of premalignancy rather than a complete oncogenic transformation at the initial time of infection
