## Supplemental Table 1 for "Detection of latent Epstein-Barr virus gene expression in single-cell sequencing of peripheral blood mononuclear cells"

### Sheet: Overview
Source	Dataset	No. of cells	No. of reads	Cell Type	Other
SoRelle ED, et al	C01-C03	15770	431738237	B-lymphocytes	Healthy + EBV
Bradley T, et al.	C04-C05	20762	783051981	T-lymphocytes	Healthy + HIV
10x	N01-N10	78155	3973477277	PBMC	Healthy
Kang HM, et al.	N11-N15	26490	841007195	PBMC	Healthy
Patil VS, et al.	N16-N17	6433	300413463	PBMC	Healthy
Ramesh A, et al.	N18-N20	12655	1075264517	PBMC	Healthy
Stewart A, et al.	N21-N23	16660	1090853058	B-lymphocytes	Healthy
10x	N24-N25	8093	489824061	T-lymphocytes	Healthy
Good Z, et al.	N26-N28	5768	274822082	T-lymphocytes	Healthy
Brockmann L, et al.	N29-N30	3167	357838840	T-lymphocytes	Healthy
Crinier A, et al.	N31-N36	8336	1147244472	NK cells	Healthy*
Goudot C, et al.	N37-N38	820	261461577	Monocytes	Healthy
Das R, et al.	N39-N40	560	282146027	B-lymphocytes	Melanoma
Liu Y, et al.	N41-N50	106177	4110511738	PBMC	NPC
Ramesh A, et al.	N51-N66	81467	6865971758	PBMC	Multiple sclerosis
Bradley T, et al.	N67	22589	1510768304	NK cells	HIV
Total		413902	23796394587
Average		25868.9	1487274662
*: mixed with murine cells
EBV: Epstein-Barr virus
HIV: Human immunodeficiency virus
NPC: nasopharyngeal carcinoma
PBMC: peripheral blood mononuclear cell

### Sheet: Screen Cohort
Dataset	Chemistry	Sequencing Saturation	Cell Type	Details:	Estimated/Reported Total Cells	Infected Cells	Fraction Infected Cells	Total Reads	Reads/Cell	Viral Reads	Viral Reads/Viral Cell	Fraction of Viral Reads from Total	Human Reads	Fraction Human cells	Unaligned Reads	SRA
C01	10x Genomics: 3'	0.438	B-cells	LCL, LCL_777_B958	2895	2802	0.967876	127045580	43884.5	1359666	485.248	0.0107022	79635706	0.626828	46050208	SRR12682296
C02	10x Genomics: 3'	0.474	B-cells	LCL, LCL_777_M81	2634	1748	0.663629	124915540	47424.3	160892	92.0435	0.00128801	77324862	0.619017	47429786	SRR12682297
C03	10x Genomics: 3'	0.311	B-cells	LCL, LCL_461_B958	10241	4615	0.45064	179777117	17554.6	65390	14.169	0.000363728	102502600	0.570165	77209127	SRR12682298
C04	10x Genomics: 3'	N/A	T-cells	Healthy, artifically infected with HIV pNL43-D6-dreGFP	12974	12767	0.984045	498768252	38443.7	1787200	139.986	0.00358323	267154615	0.535629	229826437	SRR6825024
C05	10x Genomics: 3'	N/A	T-cells	Healthy, artifically infected with HIV pNL43-D6-dreGFP	7788	6924	0.88906	284283729	36502.8	820167	118.453	0.00288503	150005457	0.527661	133458105	SRR6825025
N01	10x Genomics: 3'	N/A	PBMC	Healthy	33148	4	0.000120671	946878824	28565.2	15	3.75	1.58415e-08	692359627	0.731202	254519182	N/A, 10x Repository, Chemistry V1, PBMC, 33K cells
N02	10x Genomics: 3'	N/A	PBMC	Healthy	2700	0	0	185980783	68881.8	0	0	0	138017622	0.742107	47963161	N/A, 10x Repository, Chemistry V1, PBMC, 3K cells
N03	10x Genomics: 3'	N/A	PBMC	Healthy	5419	1	0.000184536	152371233	28118	1	1	6.56292e-09	110887157	0.727743	41484075	N/A, 10x Repository, Chemistry V1, PBMC, 6K cells
N04	10x Genomics: 3'	0.901	PBMC	Healthy	996	0	0	76921082	77230	0	0	0	51418259	0.668455	25502823	N/A, 10x Repository, Chemistry V2, PBMC, 1K cells
N05	10x Genomics: 3'	0.905	PBMC	Healthy	4340	0	0	376551358	86763	0	0	0	262895412	0.698166	113655946	N/A, 10x Repository, Chemistry V2, PBMC, 4K cells
N06	10x Genomics: 3'	0.905	PBMC	Healthy	8381	2	0.000238635	777137775	92726.1	2	1	2.57355e-09	521132674	0.67058	256005099	N/A, 10x Repository, Chemistry V2, PBMC, 8K cells
N07	10x Genomics: 3'	0.682	PBMC	Healthy	11769	0	0	638901019	54286.8	0	0	0	452752240	0.708642	186148779	N/A, 10x Repository, Chemistry V3, PBMC, 10K cells
N08	10x Genomics: 3'	0.708	PBMC	Healthy	1222	0	0	66601887	54502.4	0	0	0	46739316	0.701772	19862571	N/A, 10x Repository, Chemistry V3, PBMC, 1K cells
N09	10x Genomics: 3'	0.524	PBMC	Healthy	5025	6	0.00119403	383941607	76406.3	8	1.33333	2.08365e-08	291873780	0.760204	92067819	N/A, 10x Repository, Chemistry V3, PBMC, 5K cells
N10	10x Genomics: 3'	0.548	PBMC	Healthy	5155	6	0.00116392	368191709	71424.2	6	1	1.62959e-08	276313770	0.750462	91877933	N/A, 10x Repository, Chemistry V3 Next GEM, PBMC, 5K cells
N11	10x Genomics: 3'	N/A	PBMC	Healthy	1860	0	0	182449001	98090.9	0	0	0	84275800	0.461914	98173201	SRR5398235
N12	10x Genomics: 3'	N/A	PBMC	Healthy	1580	0	0	161510408	102222	0	0	0	58864387	0.364462	102646021	SRR5398236
N13	10x Genomics: 3'	N/A	PBMC	Healthy	1818	0	0	170469226	93767.5	0	0	0	51641773	0.302939	118827453	SRR5398237
N14	10x Genomics: 3'	N/A	PBMC	Healthy	10292	0	0	176399158	17139.4	0	0	0	107355766	0.608596	69043392	SRR5398238
N15	10x Genomics: 3'	N/A	PBMC	Healthy	10940	0	0	150179402	13727.6	0	0	0	92774281	0.617756	57405121	SRR5398239
N16	SmartSeq2	N/A	PBMC	Healthy	3352	0	0	149856383	44706.6	0	0	0	79608815	0.531234	70247568	SRR626018 1-2
N17	SmartSeq2	N/A	PBMC	Healthy	3081	0	0	150557080	48866.3	0	0	0	89040731	0.591408	61516349	SRR626018 3-4
N18	10x Genomics: 5'	N/A	PBMC	Healthy Control, Subject ID 2	3701	0	0	315195816	85165	0	0	0	106790033	0.338805	208405783	SRR12483426
N19	10x Genomics: 5'	0.846	PBMC	Healthy Control, Subject ID 3	5496	0	0	432808701	78749.8	0	0	0	137171118	0.316932	295637583	SRR12483425
N20	10x Genomics: 5'	N/A	PBMC	Healthy Control, Subject ID 32	3458	4	0.00115674	327260000	94638.5	6	1.5	1.8334e-08	132283533	0.404215	194976461	SRR12483454
N21	10x Genomics: 5'	0.872	B-cells	Healthy	10048	0	0	732898638	72939.8	0	0	0	338583421	0.461979	394315217	N/A, EBI ArrayExpress ID E-MTAB-9544, HB06
N22	10x Genomics: 5'	0.859	B-cells	Healthy	2408	9	0.00373754	165952002	68916.9	14	1.55556	8.43617e-08	82501590	0.497141	83450398	N/A, EBI ArrayExpress ID E-MTAB-9544, HB34
N23	10x Genomics: 5'	0.774	B-cells	Healthy	4204	1	0.000237869	192002418	45671.4	1	1	5.20827e-09	89538104	0.466338	102464313	N/A, EBI ArrayExpress ID E-MTAB-9544, HB78
N24	10x Genomics: 3'	0.919	T-cells	Healthy	3555	4	0.00112518	354305234	99663.9	4	1	1.12897e-08	198991836	0.56164	155313394	N/A, 10x Repository, Chemistry V2, T-cells, 3K cells
N25	10x Genomics: 3'	0.895	T-cells	Healthy	4538	0	0	135518827	29863.1	0	0	0	78495229	0.57922	57023598	N/A, 10x Repository, Chemistry V2, T-cells, 4K cells
N26	10x Genomics: 3'	N/A	T-cells	Healthy, Naive T-cells underwent REP	2334	0	0	94766423	40602.6	0	0	0	61315661	0.647019	33450762	SRR7762358
N27	10x Genomics: 3'	N/A	T-cells	Healthy, Naive T-cells underwent REP	1226	0	0	93985505	76660.3	0	0	0	41660152	0.443261	52325353	SRR7762359
N28	10x Genomics: 3'	N/A	T-cells	Healthy, Naive T-cells underwent REP	2208	0	0	86070154	38981	0	0	0	54475063	0.632915	31595091	SRR7762360
N29	10x Genomics: 3'	N/A	T-cells	Healthy	1289	2	0.00155159	196344746	152323	2	1	1.01862e-08	97010376	0.494082	99334368	SRR8060842
N30	10x Genomics: 3'	N/A	T-cells	Healthy	1878	1	0.000532481	161494094	85992.6	2	2	1.23844e-08	102813473	0.636639	58680619	SRR8060843
N31	10x Genomics: 3'	N/A	Spleen NK-cells	Healthy, Murine Contamination	1229	832	0.676973	169872614	138220	76623	92.095	0.000451062	40949586	0.241061	128846405	SRR7791895
N32	10x Genomics: 3'	N/A	Spleen NK-cells	Healthy, Murine Contamination	1200	807	0.6725	182298579	151915	85244	105.631	0.000467606	52147907	0.286058	130065428	SRR7791896
N33	10x Genomics: 3'	N/A	Spleen NK-cells	Healthy, Murine Contamination	1683	1128	0.670232	176250742	104724	132505	117.469	0.000751798	70593104	0.400527	105525133	SRR7791897
N34	10x Genomics: 3'	N/A	Blood NK-cells	Healthy, Murine Contamination	1401	903	0.64454	244873432	174785	91370	101.185	0.000373132	76112208	0.310823	168669854	SRR7791898
N35	10x Genomics: 3'	N/A	Blood NK-cells	Healthy, Murine Contamination	1211	852	0.703551	196414184	162192	102116	119.854	0.000519901	52801386	0.268827	143510682	SRR7791899
N36	10x Genomics: 3'	N/A	Blood NK-cells	Healthy, Murine Contamination	1612	1036	0.64268	177534921	110133	117642	113.554	0.000662641	51242070	0.288631	126175209	SRR7791900
N37	10x Genomics: 3'	N/A	Monocytes	Healthy	411	0	0	123168186	299679	0	0	0	74951808	0.608532	48216378	SRR60089 22-29
N38	10x Genomics: 3'	N/A	Monocytes	Healthy	409	0	0	138293391	338126	0	0	0	81002484	0.585729	57290907	SRR60089 30-37
N39	10x Genomics: 3'	0.967	B-cells	Melanoma, Pre-CCB-therapy (Anti-CTLA4 & Anti-PD1)	271	8	0.0295203	127595704	470833	8	1	6.2698e-08	71035682	0.556725	56560014	SRR6131318
N40	10x Genomics: 3'	0.967	B-cells	Melanoma, Post-CCB-therapy (Anti-CTLA4 & Anti-PD1)	289	23	0.0795848	154550323	534776	27	1.17391	1.747e-07	99254653	0.642216	55295643	SRR6131319
N41	10x Genomics: 5'	0.551	PBMC	NPC, Subject ID 1802	12563	0	0	400902315	31911.4	0	0	0	176861011	0.441157	224041304	SRR13114612
N42	10x Genomics: 5'	0.823	PBMC	NPC, Subject ID 1805	10860	0	0	440208784	40534.9	0	0	0	200751978	0.456038	239456806	SRR13114614
N43	10x Genomics: 5'	0.854	PBMC	NPC, Subject ID 1806	9340	0	0	388513428	41596.7	0	0	0	159906287	0.411585	228607141	SRR13114616
N44	10x Genomics: 5'	0.797	PBMC	NPC, Subject ID 1807	10765	0	0	430114076	39954.9	0	0	0	200503238	0.466163	229610838	SRR13114618
N45	10x Genomics: 5'	0.779	PBMC	NPC, Subject ID 1808	10836	0	0	438406967	40458.4	0	0	0	199406476	0.454843	239000491	SRR13114620
N46	10x Genomics: 5'	0.864	PBMC	NPC, Subject ID 1810	11054	0	0	381407476	34504	0	0	0	153724430	0.403045	227683046	SRR13114622
N47	10x Genomics: 5'	0.873	PBMC	NPC, Subject ID 1811	10934	0	0	401681714	36736.9	0	0	0	161278252	0.401508	240403462	SRR13114624
N48	10x Genomics: 5'	0.795	PBMC	NPC, Subject ID 1813	10693	0	0	408342331	38187.8	0	0	0	174808382	0.428093	233533949	SRR13114626
N49	10x Genomics: 5'	0.754	PBMC	NPC, Subject ID 1815	9536	0	0	411929339	43197.3	0	0	0	180493433	0.438166	231435906	SRR13114628
N50	10x Genomics: 5'	0.689	PBMC	NPC, Subject ID 1816	9596	0	0	409005308	42622.5	0	0	0	175071863	0.428043	233933445	SRR13114630
N51	10x Genomics: 5'	N/A	PBMC	MS, Subject ID 5	0	0	0	303663065	N/A	0	0	0	62208093	0.204859	241454972	SRR12483424
N52	10x Genomics: 5'	N/A	PBMC	MS, Subject ID 6	7883	0	0	787229170	99864.2	0	0	0	259727091	0.329926	527502079	SRR12483423
N53	10x Genomics: 5'	N/A	PBMC	MS, Subject ID 7	3850	0	0	261221408	67849.7	0	0	0	55801048	0.213616	205420360	SRR12483422
N54	10x Genomics: 5'	N/A	PBMC	MS, Subject ID 8	4092	0	0	472133474	115380	0	0	0	144510487	0.30608	327622987	SRR12483420
N55	10x Genomics: 5'	N/A	PBMC	MS, Subject ID 9	4356	0	0	341245068	78339.1	0	0	0	74681114	0.218849	266563954	SRR12483467
N56	10x Genomics: 5'	N/A	PBMC	MS, Subject ID 10	4611	0	0	436222318	94604.7	0	0	0	139063787	0.318791	297158531	SRR12483466
N57	10x Genomics: 3'	N/A	PBMC	MS, Subject ID 16	7941	0	0	468412103	58986.5	0	0	0	231261149	0.493713	237150954	SRR12483465
N58	10x Genomics: 3'	N/A	PBMC	MS, Subject ID 18	5642	0	0	798752934	141573	0	0	0	499071639	0.624814	299681295	SRR12483464
N59	10x Genomics: 5'	N/A	PBMC	MS, Subject ID 21	4337	3	0.000691722	317952490	73311.6	4	1.33333	1.25805e-08	131959686	0.41503	185992800	SRR12483463
N60	10x Genomics: 5'	N/A	PBMC	MS, Subject ID 22	3715	2	0.000538358	334288837	89983.5	2	1	5.98285e-09	148977966	0.445656	185310869	SRR12483462
N61	10x Genomics: 5'	N/A	PBMC	MS, Subject ID 24	6956	2	0.000287522	341777114	49134.1	4	2	1.17035e-08	126335565	0.369643	215441545	SRR12483461
N62	10x Genomics: 5'	N/A	PBMC	MS, Subject ID 25	5256	0	0	331998276	63165.6	0	0	0	135192153	0.407207	196806123	SRR12483460
N63	10x Genomics: 5'	N/A	PBMC	MS, Subject ID 27	3068	1	0.000325945	303433079	98902.6	2	2	6.59124e-09	82813540	0.272922	220619537	SRR12483459
N64	10x Genomics: 5'	N/A	PBMC	MS, Subject ID 28	4148	2	0.00048216	331734244	79974.5	3	1.5	9.04338e-09	69129006	0.208387	262605235	SRR12483457
N65	10x Genomics: 5'	N/A	PBMC	MS, Subject ID 29	4921	2	0.000406421	351632937	71455.6	2	1	5.68775e-09	78444266	0.223086	273188669	SRR12483456
N66	10x Genomics: 5'	N/A	PBMC	MS, Subject ID 31	10691	3	0.00028061	684275241	64004.8	7	2.33333	1.02298e-08	271291943	0.396466	412983291	SRR12483455+SRR12483453
N67	10x Genomics: 5'	N/A	NK-cells	HIV-infected donor	22589	2	8.85387e-05	1510768304	66880.7	9	4.5	5.95723e-09	350614022	0.232077	1160154273	SRR729399 4-6
Sum					413902	34502		23796394587		4798944			10920183032		12871412611

### Sheet: Screen Cohort - Viral Hits
Dataset	Virus	Number of Viral Reads	Number of Infected Cells
C01	Macacine Herpesvirus 4	198	102
	Epstein-Barr Virus 1	1359468	2700
C02	Simian Virus 40	20	2
	Macacine Herpesvirus 4	68	27
	Epstein-Barrvirus 1	160804	1719
C03	Macacine Herpesvirus 4	2	2
	Epstein-Barr Virus 1	65388	4613
C04	Murine Osteosarcoma Virus 3	7	7
	Vesicular Stomatitis Indiana Virus	13	1
	Human Immunodeficiency Virus 1	1790497	12766
	Woodchuck Hepatitis Virus 3	34	2
C05	Murine Osteosarcoma Virus 3	1	1
	Human Immunodeficiency Virus 1	820675	6922
	Woodchuck Hepatitis Virus 3	5	2
N01	Human Adenovirus C	1	1
	Murine Osteosarcoma Virus 3	14	4
N02	-	0	0
N03	Murine Osteosarcoma Virus 3	1	1
N04	-	0	0
N05	-	0	0
N06	Human Adenovirus C	1	1
	Murine Osteosarcoma Virus 3	1	1
N07	-	0	0
N08	-	0	0
N09	Human Adenovirus C	4	3
	Murine Osteosarcoma Virus 3	3	3
	Murine Type C Retrovirus 8	1	1
N10	Human Adenovirus C	1	1
	Abelson Murine Leukemia Virus	1	1
	Murine Osteosarcoma Virus 3	4	4
N11	-	0	0
N12	-	0	0
N13	-	0	0
N14	-	0	0
N15	-	0	0
N16	-	0	0
N17	-	0	0
N18	-	0	0
N19	-	0	0
N20	Bovine Viral Diarrhea Virus 1	6	4
	Pestivirus Giraffe-1 H138	3	1
N21	-	0	0
N22	Bovine Viral Diarrhea Virus 1	14	9
	Pestivirus Giraffe-1 H138	10	9
N23	Spleen Focus-Forming Virus	1	1
N24	Abelson Murine Leukemia Virus	1	1
	Murine Osteosarcoma Virus 3	2	2
	Watermelon Mosaic Virus	1	1
N25	-	0	0
N26	-	0	0
N27	-	0	0
N28	-	0	0
N29	Murine Osteosarcoma Virus 3	2	2
N30	Murine Osteosarcoma Virus 3	2	1
N31	Friend Murine Leukemia Virus	1483	297
	Abelson Murine Leukemia Virus	31	2
	Spleen Focus-Forming Virus	4449	320
	Moloney Murine Leukemia Virus	293	236
	Moloney Murine Sarcoma Virus	392	271
	Mouse Mammary Tumor Virus	217	25
	Murine Osteosarcoma Virus 3	62561	828
	Murine Type C Retrovirus 8	415	196
	Rauscher Murine Leukemia Virus	3383	288
	PreXMRV-1 Provirus	3399	375
N32	Friend Murine Leukemia Virus	1092	289
	Abelson Murine Leukemia Virus	20	5
	Spleen Focus-Forming Virus	4610	330
	Moloney Murine Leukemia Virus	264	213
	Moloney Murine Sarcoma Virus	469	283
	Mourse Mammary Tumor Virus	327	35
	Murine Osteosarcoma Virus 3	72514	797
	Murine Type C Retrovirus 8	357	191
	Rauscher Murine Leukemia Virus	2644	271
	Pestivirus Giraffe-1 H138	1	1
	PreXMRV-1 Provirus	2946	370
	Friend Murine Leukemia Virus	2888	471
N33	Bovine Viral Diarrhea Virus 1	1	1
	Abelson Murine Leukemia Virus	30	5
	Spleen Focus-Forming Virus	5977	503
	Moloney Murine Leukemia Virus	480	382
	Moloney Murine Sarcoma Virus	742	459
	Mourse Mammary Tumor Virus	442	55
	Murine Osteosarcoma Virus 3	110765	1122
	Murine Type C Retrovirus 8	1171	368
	Rauscher Murine Leukemia Virus	4787	446
	PreXMRV-1 Provirus	5192	599
	Friend Murine Leukemia Virus	1400	217
	Bovine Viral Diarrhea Virus 1	1	2
N34	Spleen Focus-Forming Virus	2710	266
	Moloney Murine Leukemia Virus	236	169
	Moloney Murine Sarcoma Virus	295	207
	Mourse Mammary Tumor Virus	231	22
	Murine Osteosarcoma Virus 3	80443	890
	Murine Type C Retrovirus 8	727	194
	Rauscher Murine Leukemia Virus	2351	203
	Pestivirus Giraffe-1 H138	2	2
	Pepino Mosaic Virus	1	1
	PreXMRV-1 Provirus	2973	320
	Friend Murine Leukemia Virus	1522	301
	Abelson Murine Leukemia Virus	23	7
N35	Spleen Focus-Forming Virus	3447	336
	Moloney Murine Leukemia Virus	271	231
	Moloney Murine Sarcoma Virus	467	288
	Mourse Mammary Tumor Virus	258	33
	Murine Osteosarcoma Virus 3	89457	846
	Murine Type C Retrovirus 8	854	228
	Rauscher Murine Leukemia Virus	2562	283
	Pestivirus Giraffe-1 H138	2	2
	PreXMRV-1 Provirus	3253	393
N36	Friend Murine Leukemia Virus	1427	365
	Abelson Murine Leukemia Virus	46	5
	Spleen Focus-Forming Virus	2699	392
	Moloney Murine Leukemia Virus	262	294
	Moloney Murine Sarcoma Virus	318	335
	Mourse Mammary Tumor Virus	163	25
	Murine Osteosarcoma Virus 3	81861	1034
	Murine Type C Retrovirus 8	797	272
	Rauscher Murine Leukemia Virus	2451	350
	PreXMRV-1 Provirus	3108	470
N37	-	0	0
N38	-	0	0
N39	Murine Osteosarcoma Virus 3	8	8
N40	Murine Osteosarcoma Virus 3	27	22
N41	-	0	0
N42	-	0	0
N43	-	0	0
N44	-	0	0
N45	-	0	0
N46	-	0	0
N47	-	0	0
N48	-	0	0
N49	-	0	0
N50	-	0	0
N51	-	0	0
N52	-	0	0
N53	-	0	0
N54	-	0	0
N55	-	0	0
N56	-	0	0
N57	-	0	0
N58	-	0	0
N59	Bovine Viral Diarrhea Virus 1	4	3
	Pestivirus Giraffe-1 H138	2	1
N60	Bovine Viral Diarrhea Virus 1	2	2
	Pestivirus Giraffe-1 H138	2	2
N61	Bovine Viral Diarrhea Virus 1	4	2
	Pestivirus Giraffe-1 H138	4	2
N62	-	0	0
N63	Bovine Viral Diarrhea Virus 1	2	1
	Pestivirus Giraffe-1 H138	2	1
N64	Bovine Viral Diarrhea Virus 1	3	2
	Pestivirus Giraffe-1 H138	1	1
N65	Bovine Viral Diarrhea Virus 1	2	2
	Pestivirus Giraffe-1 H138	2	2
N66	Bovine Viral Diarrhea Virus 1	7	3
	Pestivirus Giraffe-1 H138	6	3
N67	Murine Osteosarcoma Virus 3	2	1
	Epstein-Barr Virus 1	7	1

### Sheet: EBV Patient
Dataset	Chemistry	Sequencing Saturation	Cell Type	Details	Estimated/Reported Total Cells	Infected Cells	Fraction Infected Cells	Total Reads	Reads/Cell	Viral Reads	Viral Reads/Viral Cell	Fraction of Viral Reads from Total	Human Reads	Fraction Human	Unaligned Reads
EBV Patient	10x Genomics: 5'	0.802	B-cells	EBV-infection	25227	393	0.0155785	481957572	19104.8	1006	2.5598	2.08732e-06	207363860	0.430253	274592706
Control	10x Genomics: 5'	0.872	B-cells	Healthy	24450	0	0	372582841	15238.6	0	0	0	166913088	0.447989	205669753
Sum					49677	393		854540413		1006			374276948		480262459

### Sheet: EBV Patient - Viral Hits
Dataset	Virus	Number of Viral Reads	Number of Infected Cells
EBV Patient	Epstein-Barr Virus 1	1006	393
Control	-	0	0
