## Supplemental Table 2 for "Detection of latent Epstein-Barr virus gene expression in single-cell sequencing of peripheral blood mononuclear cells"

### Sheet: Ct values of EBV transcripts in
Patient	EBER1	RPMS1	EBNA1	LMP-1/BNLF2a/b	LMP-2A	GAPDH*
1	13.41	18.35	20.59	22.02	20.14	28.86
2	15.25	21.12	20.21	21.79	-	32.17
3	16.51	21.7	20.25	-	-	30.21
4	16.77	19.61	-	-	-	30.08
5	17.3	22.37	-	-	20.67	28.09
6	17.5	22.16	-	-	-	27.37
7	16.75	-	-	-	-	27.51
8	18.54	-	-	24.21	-	28.83
9	21.11	-	-	24.34	-	30.22
10	-	-	-	-	-	30.85
11	-	-	-	-	-	29.43
12	-	-	-	-	-	29.89
* Not preamplified.

### Sheet: primers for RT-qPCR
Gene	Sequence
EBER1_F	ACGCTGCCCTAGAGGTTTTG
EBER1_R	AGACGGCAGAAAGCAGAGTC
RPMS1_F	GATGTTTTGCGCCTGGAAGTTG
RPMS1_R	TCTCCTCGGACATCCAGTGTC
EBNA1_F	CATCGTGGTCAAGGAGGTTC
EBNA1_R	CCAAGTTCCTTCGTCGGTAG
LMP-1/BNLF2a/b_F	GCTTTGCTAGAGCAGCAGTC
LMP-1/BNLF2a/b_R	ACCACCAGGAGTAGTCTTAG
LMP2A_F	CTCCCTACTCTCCACGGGAT
LMP2A_R	AGGTAGGGCGCAACAATTACA
GAPDH_F	TCTCTGCTCCTCCTGTTCGA
GAPDH_R	GCCCAATACGACCAAATCC
EBV_DNA-F	GGAACCTGGTCATCCTTTGC
EBV_DNA-R	ACGTGCATGGACCGGTTAAT
