## Supplemental Table 3 for "Detection of latent Epstein-Barr virus gene expression in single-cell sequencing of peripheral blood mononuclear cells"

### Sheet: Summary
Dataset	EBV Patient		Control
EBV reference	NC_007605.1	NC_007605.1asExon	NC_007605.1	NC_007605.1asExon
Total UMIs	130455868	134403736	98768751	104622919
EBV UMIs	373	702	0	0
Total cells	25244	25218	24461	24450
EBV cells	346	645	0	0
Percentage EBV cells	0.0137062	0.025577	0	0
Mean reads per cell	39399	39440	15231	15238
Median genes per cell	1554	1615	1276	1335
Sequencing saturation	0.799	0.802	0.574	0.577
