## Supplemental Table 5 for "Detection of latent Epstein-Barr virus gene expression in single-cell sequencing of peripheral blood mononuclear cells"

### Sheet: Index
Sheet:	Analysis	Dataset	pct.1	pct.2	Additional Filters
1	Diffenetial Gene Expression	Integrated: EBV patient + Control	Inferred EBV+ cells in EBV patient	IgD/IgM- memory B-cells in Control	|avg_log2fc| > 0.1375035
2	Diffenetial Gene Expression	Integrated: EBV patient + Control	Naïve B-cells in EBV patient	Naïve B-cells in Control	|avg_log2fc| > 0.1375035
3	Diffenetial Gene Expression	Integrated: N21+N22+N23	N21/N22/N23	N22+N23/N21+N23/N21+N22	|avg_log2fc| > 0.1375035

### Sheet: 1
gene	p_val	avg_log2FC	percent	pct.1	pct.2	p_val_adj
ADAM28	2.09002e-07	-0.508295	0.296947	0.02	0.55	0.000418004
FAM26F	3.022e-24	-0.425316	0.255324	0.082	0.436	6.04399e-21
COBLL1	9.78625e-11	-0.400407	0.242355	0.013	0.451	1.95725e-07
AFF3	4.84675e-45	-0.387955	0.235788	0.056	0.397	9.69351e-42
RP11-731F5.2	2.72655e-43	-0.37666	0.229782	0.109	0.413	5.4531e-40
PDE4D	2.21612e-199	-0.373608	0.22815	0.261	0.945	4.43225e-196
AC079767.4	3.04346e-117	-0.372088	0.227336	0.019	0.312	6.08692e-114
GPR183	5.33571e-16	-0.362919	0.222411	0.221	0.492	1.06714e-12
NCR3	2.29329e-137	-0.325014	0.20171	0.074	0.305	4.58658e-134
STAG3	9.96935e-70	-0.314164	0.195683	0.119	0.719	1.99387e-66
CXCR5	1.36402e-150	-0.289368	0.18174	0.034	0.288	2.72804e-147
UCP2	2.02339e-19	-0.282002	0.177551	0.896	0.999	4.04678e-16
FOXP1	2.72971e-58	-0.27957	0.176163	0.098	0.391	5.45943e-55
ARHGAP24	1.94731e-53	-0.276703	0.174525	0.036	0.382	3.89462e-50
PPP1R14A	1.32546e-124	-0.254494	0.161719	0.01	0.305	2.65092e-121
IL4R	1.58798e-75	-0.251375	0.159905	0.05	0.361	3.17596e-72
CCR7	1.10096e-166	-0.245568	0.156516	0.042	0.279	2.20192e-163
CLEC2D	7.64745e-102	-0.237559	0.151821	0.088	0.342	1.52949e-98
CIB1	2.18671e-28	-0.235344	0.150517	0.567	0.903	4.37343e-25
DYNLL1	3.86779e-32	-0.234452	0.149992	0.497	0.878	7.73559e-29
C1orf162	2.50914e-197	-0.234387	0.149954	0.049	0.258	5.01827e-194
LCN8	0	-0.231677	0.148356	0	0.165	0
TSPAN13	3.12462e-213	-0.224281	0.143978	0.016	0.244	6.24924e-210
FXYD7	0	-0.213099	0.137318	0.004	0.174	0
ZEB2	0	-0.207372	0.133886	0.019	0.179	0
ARID5B	1.78579e-29	-0.205307	0.132646	0.612	0.99	3.57158e-26
LHPP	1.15554e-14	-0.20442	0.132113	0.275	0.707	2.31108e-11
TRBC2	8.48059e-09	-0.199748	0.129297	0.224	0.533	1.69612e-05
SMIM14	3.15511e-76	-0.196493	0.12733	0.112	0.375	6.31021e-73
ZNF296	1.59785e-12	-0.19517	0.12653	0.168	0.644	3.1957e-09
BACH2	8.69083e-207	-0.185754	0.12081	0.061	0.254	1.73817e-203
NBPF14	1.04959e-150	-0.185588	0.120709	0.141	0.304	2.09918e-147
CD72	5.42174e-267	-0.17655	0.115184	0.041	0.215	1.08435e-263
HSPB1	3.52359e-132	-0.170466	0.111444	0.149	0.323	7.04717e-129
GRN	4.13521e-128	-0.169789	0.111027	0.141	0.325	8.27041e-125
SYTL1	2.52243e-39	-0.167016	0.109317	0.451	0.909	5.04485e-36
KLF3	2.67363e-146	-0.16092	0.105546	0.191	0.855	5.34727e-143
SCIMP	1.21427e-10	-0.159735	0.104811	0.733	0.978	2.42854e-07
PARP15	3.27495e-08	-0.156896	0.103047	0.27	0.552	6.54989e-05
BCL7A	2.19135e-100	-0.155815	0.102375	0.024	0.33	4.3827e-97
MLLT3	0	0.137672	0.100129	0.128	0.993	0
PBXIP1	1.9092e-27	0.137941	0.100333	0.411	0.895	3.81841e-24
ELL2	1.95845e-102	0.13883	0.101012	0.213	0.848	3.9169e-99
PLIN2	2.86404e-181	0.140772	0.102495	0.27	0.996	5.72808e-178
SRGN	5.34088e-71	0.142407	0.103745	0.388	0.984	1.06818e-67
FLNB	1.43876e-200	0.142433	0.103765	0.225	0.956	2.87753e-197
ACTN4	3.76243e-46	0.143361	0.104475	0.366	0.908	7.52486e-43
PEA15	1.60044e-14	0.143783	0.104798	0.322	0.58	3.20088e-11
VIM	2.84141e-10	0.143845	0.104846	0.975	0.999	5.68281e-07
IER5	2.36614e-118	0.145466	0.106088	0.319	0.983	4.73228e-115
CTSA	4.8025e-36	0.146757	0.107078	0.455	0.978	9.605e-33
TIAM2	0	0.151928	0.111053	0.142	0.951	0
CR1	3.27924e-46	0.151979	0.111093	0.367	0.909	6.55848e-43
SGK1	7.3444e-305	0.154222	0.112821	0.084	0.883	1.46888e-301
AC009133.17	3.27761e-166	0.156564	0.114629	0.281	0.993	6.55522e-163
AHNAK	8.17399e-16	0.158199	0.115893	0.922	1	1.6348e-12
GPR137B	0	0.158362	0.116019	0.136	0.993	0
ATF5	4.00953e-115	0.158399	0.116048	0.174	0.823	8.01907e-112
RAPGEF5	0	0.159184	0.116655	0.135	1	0
CTA-384D8.34	0	0.159233	0.116694	0.09	0.982	0
ATP6V1A	3.21736e-192	0.159946	0.117245	0.22	0.944	6.43473e-189
KIAA0125	2.26554e-06	0.161867	0.118734	0.4	0.791	0.00453109
PTAFR	9.84521e-246	0.162118	0.118929	0.204	0.97	1.96904e-242
IGHA1	1.0662e-08	0.165779	0.121772	0.751	0.929	2.13241e-05
GBP4	1.36625e-216	0.16598	0.121928	0.246	0.997	2.7325e-213
GRAMD1C	2.84732e-06	0.167476	0.123092	0.521	1	0.00569463
HSDL2	5.02141e-24	0.168381	0.123797	0.456	1	1.00428e-20
DUSP1	5.42817e-12	0.169225	0.124454	0.994	1	1.08563e-08
INSIG1	1.75212e-107	0.169232	0.12446	0.242	0.881	3.50424e-104
MIXL1	0	0.171655	0.12635	0.137	0.998	0
PLEK	1.38247e-20	0.17166	0.126353	0.782	1	2.76493e-17
C10orf128	2.60594e-122	0.171678	0.126368	0.312	0.979	5.21189e-119
PPIF	4.47372e-167	0.172267	0.126828	0.194	0.896	8.94744e-164
DUSP10	0	0.172369	0.126908	0.163	1	0
ELMSAN1	8.69619e-39	0.174496	0.12857	0.278	0.81	1.73924e-35
CXCR4	2.42565e-08	0.174619	0.128666	0.565	0.709	4.85131e-05
LINC01480	8.29362e-17	0.176784	0.130362	0.47	1	1.65872e-13
RORA	9.64898e-244	0.177931	0.13126	0.154	0.915	1.9298e-240
PMAIP1	1.15446e-23	0.180291	0.133113	0.475	1	2.30891e-20
LGALS1	2.88977e-20	0.181097	0.133746	0.799	0.998	5.77954e-17
RFTN1	1.00567e-141	0.181404	0.133987	0.245	0.924	2.01135e-138
BIN2	1.07435e-05	0.183332	0.135503	0.543	0.996	0.0214869
OPTN	8.20662e-73	0.186233	0.137789	0.378	1	1.64132e-69
CFL2	3.65952e-81	0.191157	0.141679	0.357	0.999	7.31905e-78
SLAMF7	0	0.191196	0.14171	0.151	0.999	0
S100A11	1.81227e-18	0.191721	0.142126	0.488	0.959	3.62454e-15
MYADM	1.23854e-45	0.192716	0.142913	0.435	1	2.47708e-42
GADD45B	4.65933e-32	0.194239	0.144121	0.413	0.928	9.31865e-29
C10orf76	6.86196e-201	0.196923	0.146251	0.246	0.981	1.37239e-197
DDIT4	6.19562e-103	0.198187	0.147256	0.242	0.874	1.23912e-99
STAT1	5.14855e-11	0.198498	0.147503	0.509	1	1.02971e-07
TAF4B	4.98682e-130	0.201133	0.149601	0.261	0.932	9.97364e-127
HIST1H1D	9.45348e-180	0.203406	0.151413	0.266	0.981	1.8907e-176
GBP1	2.12697e-285	0.204837	0.152556	0.199	0.995	4.25393e-282
GBP2	0	0.207787	0.154915	0.142	0.983	0
HOMER3	1.75762e-262	0.210428	0.157031	0.179	0.954	3.51525e-259
LDLR	0	0.212554	0.158738	0.185	1	0
RP11-73E17.2	2.1436e-234	0.216798	0.162152	0.225	0.989	4.2872e-231
EHD4	2.94969e-249	0.218185	0.163269	0.199	0.97	5.89939e-246
SAT1	1.90477e-05	0.21997	0.164709	0.753	0.863	0.0380953
MARCKS	4.94071e-17	0.221639	0.166058	0.732	1	9.88143e-14
CCDC167	7.92647e-38	0.232925	0.175215	0.421	0.966	1.58529e-34
ETV7	7.70567e-178	0.233325	0.175541	0.269	0.999	1.54113e-174
NLGN4Y	3.34112e-195	0.235749	0.177518	0.255	0.993	6.68225e-192
IGKC	2.20837e-20	0.236601	0.178213	0.516	0.998	4.41673e-17
TYMP	1.22188e-21	0.242123	0.182732	0.481	0.987	2.44376e-18
PTPN22	1.34709e-54	0.246592	0.186401	0.302	0.873	2.69419e-51
LGMN	1.13555e-126	0.254051	0.192551	0.313	0.999	2.2711e-123
RGCC	0	0.254681	0.193072	0.174	0.997	0
CSRNP1	5.41207e-24	0.261418	0.198656	0.475	0.995	1.08241e-20
DUSP5	6.43084e-272	0.263331	0.200247	0.207	1	1.28617e-268
CD80	5.72652e-55	0.264836	0.201499	0.393	1	1.1453e-51
TUBA1C	7.07859e-29	0.267605	0.203808	0.354	0.867	1.41572e-25
H1FX	4.50593e-78	0.272738	0.208099	0.372	0.996	9.01185e-75
CCL5	2.14213e-104	0.276905	0.211593	0.333	1	4.28425e-101
TXN	8.02114e-07	0.29588	0.227633	0.687	1	0.00160423
KLF10	2.44354e-46	0.296988	0.228576	0.403	0.973	4.88709e-43
PLA2G16	2.31908e-167	0.301349	0.232296	0.273	1	4.63817e-164
NFKBIZ	4.26637e-09	0.304476	0.23497	0.496	1	8.53273e-06
ANXA4	6.18146e-18	0.312815	0.242129	0.642	1	1.23629e-14
ANKRD28	2.03473e-101	0.31392	0.243081	0.325	0.996	4.06945e-98
C12orf75	4.49096e-08	0.326034	0.253563	0.62	1	8.98192e-05
LGALS3	4.05743e-56	0.326271	0.253768	0.38	1	8.11487e-53
ZFP36	5.70788e-10	0.326684	0.254128	0.945	1	1.14158e-06
BCL2A1	2.37769e-12	0.327688	0.255001	0.503	0.988	4.75538e-09
PIM3	2.0323e-13	0.328086	0.255347	0.497	0.993	4.0646e-10
CD97	3.36946e-19	0.331242	0.258096	0.481	0.993	6.73893e-16
NR4A1	1.97117e-262	0.334327	0.260789	0.092	0.863	3.94233e-259
FAS	9.73255e-41	0.353319	0.277497	0.402	1	1.94651e-37
PELI1	3.99877e-38	0.387822	0.308417	0.777	1	7.99754e-35
HIST1H1E	1.45188e-11	0.390758	0.311082	0.505	0.978	2.90377e-08
IER2	1.01033e-25	0.398583	0.318212	0.88	1	2.02065e-22
CTD-3252C9.4	1.37407e-30	0.399393	0.318953	0.687	1	2.74814e-27
MCL1	1.51832e-09	0.424371	0.341987	0.704	0.986	3.03665e-06
CD69	2.81284e-23	0.436693	0.353498	0.895	1	5.62568e-20
LMNA	1.58884e-75	0.452194	0.368119	0.36	1	3.17768e-72
ATF3	1.0006e-197	0.472983	0.387976	0.25	1	2.00119e-194
JUNB	2.11813e-34	0.474639	0.389571	0.952	0.993	4.23626e-31
FOS	2.29612e-23	0.48338	0.398015	0.908	1	4.59224e-20
HCST	7.54605e-66	0.506509	0.420608	0.734	1	1.50921e-62
EGR1	4.25056e-124	0.881439	0.842211	0.209	0.872	8.50112e-121
DUSP2	1.3196e-76	1.08635	1.12337	0.364	0.987	2.63921e-73

### Sheet: 2
gene	p_val	avg_log2FC	percent	pct.1	pct.2	p_val_adj
AC079767.4	2.91396e-115	0.158302	0.115973	0.216	0.5	5.82792e-112
ACTB	8.16164e-73	-0.180688	0.133424	0.985	0.999	1.63233e-69
AIM2	4.23376e-276	-0.160664	0.117802	0.005	0.623	8.46753e-273
ANKRD11	9.76485e-20	0.197616	0.146802	0.237	0.582	1.95297e-16
AREG	0	-0.17054	0.12548	0.14	0.791	0
BCL2A1	0	0.142424	0.103758	0.172	0.949	0
C16orf74	2.05448e-286	0.150861	0.110232	0.289	0.454	4.10895e-283
CD69	1.61599e-13	-0.359066	0.282595	0.99	1	3.23197e-10
CD96	0	-0.18666	0.138126	0.003	0.111	0
CD97	0	0.157352	0.115238	0.145	0.909	0
CFAP20	0	0.285385	0.218736	0.224	0.96	0
CH17-373J23.1	0	0.259212	0.196825	0.141	0.974	0
CHMP1B	0	0.244825	0.184949	0.314	0.925	0
CIB1	0	0.245449	0.185461	0.346	0.457	0
CNTNAP2	5.21938e-193	0.18505	0.136857	0.173	0.735	1.04388e-189
COBLL1	0	0.1458	0.106344	0.249	0.397	0
CTD-3252C9.4	0	0.298443	0.229817	0.247	1	0
DBNDD1	1.14448e-24	-0.22961	0.172518	0.127	0.513	2.28896e-21
DDIT3	0	0.227926	0.17115	0.206	0.902	0
DERL3	4.09198e-109	0.157255	0.115163	0.143	0.679	8.18395e-106
DSP	0	-0.198854	0.147786	0.076	0.287	0
DUSP2	0	0.162083	0.118902	0.139	0.899	0
DYNLL1	0	-0.196036	0.145546	0.103	0.354	0
EGR1	0	0.208215	0.155258	0.113	0.903	0
FAM107B	1.04526e-58	0.218893	0.16384	0.257	0.73	2.09052e-55
FAM129C	2.99756e-79	0.25704	0.195024	0.697	0.787	5.99511e-76
FAM46C	2.0509e-242	0.158233	0.115919	0.329	0.884	4.1018e-239
FCRL5	1.99553e-197	0.180653	0.133397	0.417	1	3.99107e-194
FOS	2.86017e-20	-0.216224	0.161689	0.978	1	5.72034e-17
FOSB	5.68057e-110	0.15213	0.111209	0.509	0.997	1.13611e-106
FOXP1	1.02466e-24	0.265689	0.20221	0.724	0.916	2.04932e-21
FXYD7	0	-0.18486	0.136707	0.016	0.174	0
GBP4	0	0.289136	0.221908	0.231	0.98	0
GCC2	2.72191e-207	0.143217	0.104365	0.351	0.888	5.44383e-204
GOLGB1	1.07264e-89	0.158786	0.116347	0.216	0.719	2.14529e-86
IFI44L	0	0.164875	0.121069	0.099	0.971	0
IGHG3	4.59033e-40	0.395416	0.315322	0.101	0.494	9.18065e-37
IGHM	1.00152e-43	0.212737	0.158885	0.786	0.846	2.00304e-40
IGJ	9.06004e-275	-0.163188	0.119759	0.127	0.4	1.81201e-271
IGLL5	5.55244e-149	-0.249158	0.188514	0.252	0.754	1.11049e-145
IL3RA	0	0.191919	0.142282	0.127	0.997	0
IL6	0	0.494888	0.409212	0.319	0.998	0
JUN	2.85179e-46	-0.348495	0.273232	0.986	1	5.70358e-43
KIAA1407	2.6207e-189	0.148735	0.108597	0.135	0.705	5.24141e-186
KLF3	0	0.148031	0.108056	0.315	0.9	0
KLF4	0	0.181349	0.133944	0.172	0.868	0
KLF6	8.70865e-50	-0.42835	0.345694	0.972	1	1.74173e-46
LCN8	0	-0.277826	0.212367	0.003	0.191	0
LDLRAD4	0	0.144073	0.10502	0.086	0.872	0
MARCKSL1	9.39844e-55	-0.295266	0.227112	0.305	0.72	1.87969e-51
MT-ND4	8.64827e-45	0.169622	0.124764	0.966	0.986	1.72965e-41
MYC	3.18272e-89	0.161625	0.118546	0.166	0.492	6.36544e-86
MYO1E	1.81971e-14	-0.159506	0.116905	0.075	0.503	3.63943e-11
NEAT1	0	0.253758	0.192309	0.175	0.892	0
NFKBIA	1.37484e-68	-0.545506	0.459532	0.948	1	2.74969e-65
NFKBID	0	0.225499	0.169182	0.356	0.998	0
NFKBIZ	0	0.292591	0.224838	0.305	0.997	0
PARP15	1.0398e-59	0.241948	0.182588	0.326	0.59	2.0796e-56
PELI1	0	0.401522	0.3209	0.36	1	0
PIM2	7.48005e-155	0.213543	0.159533	0.46	0.991	1.49601e-151
PMAIP1	0	0.272671	0.208043	0.353	0.999	0
PRDX1	2.58085e-60	-0.1731	0.127478	0.183	0.506	5.1617e-57
RGPD2	0	0.275918	0.210764	0.1	0.994	0
RGS1	0	0.199515	0.148312	0.084	0.905	0
RGS2	2.55493e-280	0.168589	0.123959	0.096	0.706	5.10986e-277
RNGTT	0	0.22488	0.16868	0.197	0.972	0
RP11-164H13.1	0	0.180192	0.133035	0.242	0.975	0
RP11-386I14.4	0	0.193871	0.143829	0.096	0.932	0
RP5-1171I10.5	0	-0.148678	0.108553	0.043	0.214	0
S100A10	0	-0.204839	0.152558	0.188	0.799	0
S100A4	1.83697e-151	-0.1422	0.103587	0.083	0.652	3.67394e-148
SAMD9L	0	0.139522	0.10154	0.153	0.779	0
SESN1	0	0.237028	0.178562	0.292	0.989	0
SOCS1	8.92678e-243	0.173236	0.127585	0.154	0.739	1.78536e-239
STAT1	0	0.196492	0.145909	0.229	0.991	0
TAGLN2	8.65871e-35	-0.248747	0.188175	0.871	0.997	1.73174e-31
TMEM2	3.18637e-178	0.194235	0.144118	0.239	0.782	6.37274e-175
TRAF4	2.91371e-64	-0.207323	0.154544	0.062	0.459	5.82742e-61
TRBC2	1.12784e-103	0.187701	0.138947	0.507	0.634	2.25567e-100
XAF1	3.08912e-229	0.149181	0.10894	0.244	0.804	6.17825e-226
YBX3	3.91257e-15	0.144181	0.105103	0.584	1	7.82513e-12
ZBTB10	0	0.193426	0.143476	0.168	0.953	0
ZEB2	5.54379e-52	0.248588	0.188044	0.285	0.747	1.10876e-48
ZMAT1	2.0843e-181	0.144259	0.105163	0.169	0.728	4.1686e-178
ZNF331	4.58808e-153	0.166503	0.122335	0.27	0.793	9.17615e-150

### Sheet: 3
gene	p_val	avg_log2FC	percent	pct.1	pct.2	p_val_adj	cluster	gene		Unique genes:
AC247036.6.1	0	-0.747232	0.678569	0.996	0.129	0	N23	AC247036.6		AC247036.6
AC244226.1.2	0	0.727422	0.655678	0.074	0.005	0	N23	AC244226.1		AC244226.1
AC247036.4.2	0	-0.3098	0.239535	0.969	0.136	0	N23	AC247036.4		AC247036.4
RN7SKP203.2	0	-0.211676	0.158033	1	0.206	0	N23	RN7SKP203		RN7SKP203
RNU2-63P.2	0	-0.179797	0.132725	0.99	0.229	0	N23	RNU2-63P		RNU2-63P
AC244226.1	0	-0.454175	0.369999	0.004	0.047	0	N21	AC244226.1		HIST1H2AH
HIST1H2AH	0	0.337304	0.263393	0.143	1	0	N21	HIST1H2AH		AC103591.3
AC103591.3	0	0.318462	0.247001	0.186	0.999	0	N21	AC103591.3		HIST1H2AG
HIST1H2AG	0	0.318001	0.246602	0.121	0.931	0	N21	HIST1H2AG		AL138963.3
AL138963.3	0	0.289806	0.222476	0.166	0.983	0	N21	AL138963.3		HIST1H2BC
RN7SKP203	0	0.283483	0.21713	0.044	0.947	0	N21	RN7SKP203		HIST1H2BF
HIST1H2BC	0	0.264555	0.201265	0.179	0.986	0	N21	HIST1H2BC		RNVU1-19
RNU2-63P	0	0.221814	0.166199	0.056	0.972	0	N21	RNU2-63P		HIST1H2AL
HIST1H2BF	0	0.219755	0.164536	0.107	0.996	0	N21	HIST1H2BF		TCL1A
RNVU1-19	0	0.180409	0.133205	0.094	0.996	0	N21	RNVU1-19		TMEM167A
HIST1H2AL	0	0.165335	0.121427	0.054	0.907	0	N21	HIST1H2AL		HOPX
TCL1A	0	-0.165086	0.121233	0.024	0.14	0	N21	TCL1A		AC109326.1
TMEM167A	0	-0.138731	0.100936	0.08	0.901	0	N21	TMEM167A		OGT
HOPX	1.1e-307	-0.171842	0.126496	0.104	0.885	2.21e-304	N21	HOPX		FXYD1
AC109326.1	1.13e-288	0.328266	0.255503	0.202	0.999	2.25e-285	N21	AC109326.1		CNFN
OGT	4e-273	-0.184058	0.136075	0.151	0.912	7.99e-270	N21	OGT		CCDC167
FXYD1	1.71e-269	0.306435	0.236648	0.143	0.915	3.42e-266	N21	FXYD1		SSPN
FXYD1.2	6.67e-258	-0.244317	0.184532	1	0.272	1.33e-254	N23	FXYD1		MYADM
RNVU1-19.2	7.56e-236	-0.166663	0.122459	1	0.268	1.51e-232	N23	RNVU1-19		PSMA3
CNFN	6.55e-235	0.163568	0.120054	0.131	0.877	1.31e-231	N21	CNFN		AK8
HIST1H2AH.2	3.04e-221	-0.239973	0.180971	1	0.309	6.08e-218	N23	HIST1H2AH		DERL1
HIST1H2BF.1	1.26e-208	-0.196401	0.145837	1	0.317	2.51e-205	N22	HIST1H2BF		JUP
HIST1H2BF.2	7.4e-201	-0.158806	0.116363	0.993	0.28	1.48e-197	N23	HIST1H2BF		RHOB
CCDC167	7.02e-199	-0.141967	0.103408	0.085	0.804	1.4e-195	N21	CCDC167		LIMS2
SSPN	3.3e-194	-0.303181	0.233862	0.148	0.851	6.61e-191	N21	SSPN		FCRL2
TCL1A.2	2e-185	0.171673	0.126364	0.179	0.037	4e-182	N23	TCL1A		CDK2AP2
MYADM	1.6e-175	-0.181884	0.134364	0.085	0.787	3.2e-172	N21	MYADM		HIST1H1C
PSMA3	9.31e-174	-0.142943	0.104155	0.143	0.837	1.86e-170	N21	PSMA3		CD69
AL138963.3.2	1.61e-171	-0.346135	0.27115	0.993	0.322	3.21e-168	N23	AL138963.3		C10orf128
RNU2-63P.1	1.93e-171	-0.174053	0.128224	0.948	0.278	3.86e-168	N22	RNU2-63P		DUSP1
HIST1H2AG.1	4.52e-171	-0.274563	0.209628	0.953	0.309	9.04e-168	N22	HIST1H2AG		RNGTT
HIST1H2BC.1	5.69e-168	-0.203658	0.151615	0.99	0.37	1.14e-164	N22	HIST1H2BC		SAMHD1
AC103591.3.2	1.69e-160	-0.320318	0.248605	1	0.343	3.38e-157	N23	AC103591.3		HIST1H1D
AK8.1	3.37e-151	-0.185143	0.13693	0.249	0.168	6.74e-148	N23	AK8		CITED2
PSMA3.1	2.38e-148	0.171923	0.126559	0.955	0.286	4.76e-145	N22	PSMA3		CD63
DERL1	5.04e-143	0.14358	0.104643	0.111	0.328	1.01e-139	N21	DERL1		FGR
HIST1H2AL.2	2.13e-142	-0.144114	0.105052	0.872	0.229	4.26e-139	N23	HIST1H2AL		SLAMF1
JUP.2	2.21e-138	-0.138937	0.101094	0.808	0.13	4.42e-135	N23	JUP		TRADD
RHOB.1	1.61e-135	0.277303	0.211927	0.25	0.233	3.22e-132	N22	RHOB		IGHD
AC109326.1.2	1.64e-135	-0.396765	0.316552	1	0.356	3.27e-132	N23	AC109326.1		LGALS1
LIMS2.2	3.37e-133	0.211151	0.157612	0.256	0.15	6.74e-130	N23	LIMS2		LRMP
FCRL2	1.83e-132	-0.146074	0.106554	0.214	0.865	3.66e-129	N21	FCRL2		SLC9A3R1
RN7SKP203.1	1.35e-128	-0.247134	0.186847	0.879	0.271	2.7e-125	N22	RN7SKP203		TRAM1
CDK2AP2.2	1.96e-128	-0.178518	0.131721	0.288	0.201	3.93e-125	N23	CDK2AP2		ITGB1
SSPN.2	1.47e-126	0.253828	0.192367	0.898	0.273	2.95e-123	N23	SSPN		7SK.4
HIST1H1C	1.1e-125	0.208528	0.155509	0.25	0.91	2.19e-122	N21	HIST1H1C		IL4R
CD69	6.56e-124	0.142477	0.103798	0.184	0.843	1.31e-120	N21	CD69		HNRNPAB
C10orf128	3.68e-121	-0.146823	0.107128	0.068	0.732	7.35e-118	N21	C10orf128		PIM2
DUSP1.2	4.6e-120	-0.265446	0.202008	0.883	0.207	9.21e-117	N23	DUSP1		PYCARD
RNGTT.1	1.41e-118	0.199034	0.147929	0.818	0.166	2.82e-115	N22	RNGTT		CSGALNACT1
HIST1H2AH.1	6.13e-117	-0.311533	0.241026	1	0.346	1.23e-113	N22	HIST1H2AH		TAF10
SAMHD1	3.29e-112	-0.167648	0.123226	0.051	0.709	6.59e-109	N21	SAMHD1		GSN
HIST1H2AG.2	3.06e-109	-0.240667	0.181539	0.913	0.282	6.12e-106	N23	HIST1H2AG		PDE4D
HIST1H1D	1.49e-103	0.21629	0.161742	0.251	0.883	2.98e-100	N21	HIST1H1D		WNK1
CITED2.1	2.02e-97	0.155631	0.113909	0.216	0.089	4.04e-94	N22	CITED2		TUBA1B
AC103591.3.1	3.3e-97	-0.179206	0.13226	0.997	0.379	6.6e-94	N22	AC103591.3		IGHG2
CD63.1	1e-94	-0.181035	0.133697	0.308	0.259	2e-91	N22	CD63		TKT
FGR	1.26e-92	-0.139769	0.101729	0.105	0.367	2.53e-89	N21	FGR		NXPH4
HIST1H2BC.2	8.06e-91	-0.218755	0.163729	0.982	0.337	1.61e-87	N23	HIST1H2BC		TXN
SLAMF1	1.56e-90	-0.14963	0.109285	0.036	0.68	3.13e-87	N21	SLAMF1		CTSC
TRADD.1	8.59e-87	0.2429	0.183369	0.828	0.235	1.72e-83	N22	TRADD		DDOST
JUP.1	4.74e-84	0.211498	0.15789	0.322	0.255	9.49e-81	N22	JUP		CDC25B
IGHD.1	1.2e-81	-0.220806	0.165384	0.27	0.163	2.41e-78	N22	IGHD		NBPF14
LGALS1	9.64e-81	0.160344	0.117554	0.327	0.922	1.93e-77	N21	LGALS1		SPCS2
LRMP	2.34e-78	-0.164995	0.121163	0.187	0.78	4.67e-75	N21	LRMP		IGHA2
OGT.1	5.27e-78	0.173965	0.128155	0.877	0.338	1.05e-74	N22	OGT		PLEKHO1
SLC9A3R1.2	6.34e-74	0.142286	0.103653	0.344	0.197	1.27e-70	N23	SLC9A3R1		SRM
TRAM1.1	3.35e-73	0.160517	0.117688	0.908	0.357	6.69e-70	N22	TRAM1		S100A4
ITGB1	3.5e-72	-0.187562	0.138838	0.23	0.8	7e-69	N21	ITGB1		YWHAH
7SK.4	1.58e-67	1.86483	2.64225	0.357	1	3.16e-64	N21	7SK.4		AC245369.3
IL4R	3.59e-66	-0.155288	0.113644	0.05	0.382	7.18e-63	N21	IL4R		ID3
CNFN.2	7.69e-65	-0.167148	0.122836	0.838	0.286	1.54e-61	N23	CNFN		SPCS1
AC244226.1.1	8.85e-64	-0.207029	0.154308	0.011	0.021	1.77e-60	N22	AC244226.1		MFF
HNRNPAB.2	4.22e-63	0.138339	0.100638	0.765	0.223	8.44e-60	N23	HNRNPAB		PLPP5
LIMS2	1.36e-62	-0.204246	0.152084	0.052	0.386	2.73e-59	N21	LIMS2		IER2
PIM2.1	1.66e-62	-0.195641	0.145233	0.391	0.283	3.33e-59	N23	PIM2		CD99
PYCARD	5.63e-61	-0.203812	0.151738	0.236	0.791	1.13e-57	N21	PYCARD		SNRPG
HIST1H1C.1	4.28e-59	-0.166882	0.122629	0.934	0.402	8.55e-56	N22	HIST1H1C		CALR
CSGALNACT1	1.75e-58	-0.147992	0.108026	0.092	0.686	3.51e-55	N21	CSGALNACT1		GSTP1
TAF10.2	2.01e-58	-0.158501	0.116127	0.388	0.226	4.01e-55	N23	TAF10		SLC38A2
LRMP.2	5.32e-58	0.169477	0.124651	0.82	0.292	1.06e-54	N23	LRMP		LENG8
GSN.1	6.58e-58	0.152642	0.111603	0.311	0.148	1.32e-54	N22	GSN		HIPK2
PDE4D.1	1.97e-56	0.16843	0.123835	0.312	0.194	3.94e-53	N22	PDE4D		JUN
WNK1.1	5.19e-53	0.197619	0.146804	0.739	0.196	1.04e-49	N22	WNK1		LINC01781
TUBA1B.2	8.47e-52	-0.336218	0.262442	0.463	0.38	1.69e-48	N23	TUBA1B		TRIB2
TUBA1B	2.15e-50	0.225424	0.169121	0.338	0.503	4.3e-47	N21	TUBA1B		IGHM
IGHG2.2	1.67e-48	-0.252059	0.190905	0.999	0.415	3.34e-45	N23	IGHG2		IGLL5
LGALS1.2	9.33e-47	-0.242268	0.182851	0.952	0.436	1.87e-43	N23	LGALS1		LINC01857
TKT	6.42e-46	-0.366581	0.289293	0.267	0.777	1.28e-42	N21	TKT		SND1
HIST1H1C.2	1.26e-43	-0.166111	0.122029	0.892	0.383	2.52e-40	N23	HIST1H1C		HCK
NXPH4.1	2.87e-43	0.149978	0.109553	0.403	0.234	5.74e-40	N22	NXPH4		SRP72
HOPX.1	4.35e-43	0.408925	0.327696	0.795	0.306	8.7e-40	N22	HOPX		CRIP1
PYCARD.1	2.52e-41	0.186157	0.137729	0.849	0.357	5.04e-38	N22	PYCARD		NEAT1
TXN.1	5.19e-39	0.187288	0.138621	0.759	0.26	1.04e-35	N23	TXN		FAM102A
SSPN.1	9.11e-38	0.207329	0.154549	0.791	0.326	1.82e-34	N22	SSPN		HSP90B1
CTSC.2	4.93e-36	-0.142652	0.103933	0.426	0.215	9.87e-33	N23	CTSC		DAAM1
DDOST	1.01e-35	0.143414	0.104516	0.194	0.476	2.03e-32	N21	DDOST		MYO1F
CDC25B.1	1.34e-35	0.20503	0.15271	0.325	0.107	2.67e-32	N22	CDC25B		CHAD
NBPF14	3.83e-35	-0.16138	0.118356	0.134	0.447	7.65e-32	N21	NBPF14		PPIB
TRADD	7.77e-35	-0.159791	0.117126	0.133	0.679	1.55e-31	N21	TRADD		SUB1
SPCS2.1	2.3e-34	-0.167481	0.123096	0.468	0.362	4.61e-31	N23	SPCS2		PTP4A2
7SK.4.2	1.24e-33	-1.62283	2.07979	1	0.482	2.48e-30	N23	7SK.4		ACTG1
IGHA2.2	6.31e-31	-0.202814	0.150941	0.768	0.275	1.26e-27	N23	IGHA2		S100A10
SPCS2	9.11e-31	0.168375	0.123792	0.303	0.528	1.82e-27	N21	SPCS2		JCHAIN
PLEKHO1	2.77e-30	-0.137997	0.100376	0.124	0.666	5.55e-27	N21	PLEKHO1		NFKBIA
PLEKHO1.1	5.29e-30	0.15713	0.115067	0.701	0.22	1.06e-26	N23	PLEKHO1		PPM1M
SRM	1.18e-29	0.203158	0.151216	0.701	0.21	2.35e-26	N22	SRM		MT-RNR2
TKT.1	1.58e-27	0.378508	0.299997	0.805	0.383	3.15e-24	N22	TKT		RFTN1
S100A4.1	5.01e-27	0.161289	0.118286	0.995	0.558	1e-23	N23	S100A4		EIF2AK3
YWHAH.1	5.92e-25	0.150185	0.109712	0.695	0.22	1.18e-21	N22	YWHAH
TXN	9.05e-25	-0.13821	0.100539	0.178	0.689	1.81e-21	N21	TXN
AC245369.3.2	1.19e-24	-0.161608	0.118533	0.38	0.101	2.39e-21	N23	AC245369.3
RNGTT	1.22e-24	-0.139165	0.101267	0.071	0.622	2.44e-21	N21	RNGTT
ID3	1.49e-24	0.171412	0.12616	0.722	0.255	2.98e-21	N22	ID3
SPCS1.1	1.61e-24	0.147781	0.107864	0.9	0.483	3.21e-21	N23	SPCS1
S100A4	4.04e-24	-0.14008	0.101966	0.5	0.909	8.08e-21	N21	S100A4
MFF.2	4.75e-22	-0.163542	0.120033	0.491	0.291	9.5e-19	N23	MFF
PLPP5.1	6.33e-22	0.184161	0.136156	0.394	0.19	1.27e-18	N22	PLPP5
7SK.4.1	8.78e-22	-1.62176	2.07749	1	0.509	1.76e-18	N22	7SK.4
IER2.1	9.46e-22	0.308715	0.238604	0.771	0.343	1.89e-18	N22	IER2
CD99.1	2.16e-21	0.208089	0.155157	0.922	0.561	4.31e-18	N22	CD99
SNRPG	2.22e-21	0.147786	0.107868	0.307	0.79	4.43e-18	N21	SNRPG
CALR	5.67e-21	0.214907	0.160629	0.355	0.581	1.13e-17	N21	CALR
GSTP1	5.85e-21	0.145122	0.105824	0.372	0.836	1.17e-17	N21	GSTP1
SLC38A2	1.59e-20	0.142357	0.103707	0.122	0.65	3.19e-17	N21	SLC38A2
LENG8.1	1.18e-19	0.148928	0.108746	0.718	0.291	2.36e-16	N22	LENG8
IER2	1.24e-19	-0.317616	0.246269	0.245	0.708	2.49e-16	N21	IER2
HIPK2.1	3.74e-19	0.161465	0.118423	0.412	0.181	7.49e-16	N22	HIPK2
JUN.1	9.32e-18	0.140282	0.10212	0.479	0.293	1.86e-14	N22	JUN
LINC01781	2.19e-17	0.220126	0.164835	0.219	0.526	4.39e-14	N21	LINC01781
TRIB2.1	2.69e-17	0.172322	0.126871	0.404	0.132	5.38e-14	N22	TRIB2
FXYD1.1	3e-17	-0.248633	0.188081	0.806	0.347	6e-14	N22	FXYD1
SLAMF1.2	3.28e-17	0.141033	0.102694	0.642	0.171	6.56e-14	N23	SLAMF1
HIST1H1D.2	9.57e-17	-0.227467	0.170777	0.815	0.391	1.91e-13	N23	HIST1H1D
IGHM	1.01e-16	0.205605	0.15317	0.494	0.637	2.03e-13	N21	IGHM
IGLL5	1.09e-15	-0.140408	0.102217	0.022	0.574	2.19e-12	N21	IGLL5
LINC01857.1	5.64e-14	-0.170726	0.125625	0.702	0.267	1.13e-10	N22	LINC01857
AC247036.4.1	7.57e-14	0.214803	0.160546	0.631	0.243	1.51e-10	N22	AC247036.4
SNRPG.1	8.08e-14	-0.157374	0.115256	0.826	0.415	1.62e-10	N22	SNRPG
SND1	1.61e-13	-0.15638	0.114487	0.163	0.505	3.21e-10	N21	SND1
HCK.1	2.06e-13	0.197818	0.146963	0.658	0.254	4.13e-10	N22	HCK
CALR.2	6.78e-13	-0.184957	0.136783	0.56	0.404	1.36e-09	N23	CALR
TKT.2	7.26e-13	0.194727	0.144508	0.755	0.372	1.45e-09	N23	TKT
SRP72.1	1.42e-12	-0.154565	0.113086	0.533	0.302	2.83e-09	N23	SRP72
CRIP1.1	7.66e-12	0.169109	0.124364	0.886	0.588	1.53e-08	N22	CRIP1
NEAT1.1	1.41e-11	0.152677	0.11163	0.504	0.331	2.83e-08	N22	NEAT1
LINC01781.1	1.95e-11	-0.17966	0.132617	0.49	0.298	3.9e-08	N22	LINC01781
SAMHD1.1	2.06e-11	0.17082	0.125698	0.641	0.22	4.12e-08	N22	SAMHD1
IGLL5.2	3.29e-11	0.174271	0.128394	0.468	0.156	6.58e-08	N23	IGLL5
FAM102A.1	3.45e-11	0.145973	0.106476	0.571	0.12	6.91e-08	N22	FAM102A
HSP90B1.2	5.5e-11	-0.147969	0.108009	0.851	0.453	1.1e-07	N23	HSP90B1
IGHM.1	5.88e-11	-0.20708	0.154349	0.609	0.533	1.18e-07	N22	IGHM
DAAM1	7.06e-11	-0.184267	0.13624	0.099	0.605	1.41e-07	N21	DAAM1
MYO1F	1.19e-10	0.197715	0.14688	0.462	0.204	2.38e-07	N22	MYO1F
CHAD	3.62e-09	-0.141278	0.102882	0.083	0.454	7.25e-06	N21	CHAD
PPIB	5.07e-09	0.189431	0.140314	0.524	0.722	1.01e-05	N21	PPIB
SUB1	8.43e-09	0.285811	0.219095	0.863	0.618	1.69e-05	N22	SUB1
PTP4A2.1	9.29e-09	0.139513	0.101534	0.708	0.35	1.86e-05	N22	PTP4A2
ACTG1	3.85e-08	0.282947	0.216678	0.966	0.897	7.7e-05	N22	ACTG1
S100A10.1	8.98e-08	0.145081	0.105793	0.853	0.581	0.000179558	N22	S100A10
JCHAIN.1	2.28e-07	-0.342733	0.268157	0.729	0.582	0.000455287	N23	JCHAIN
NFKBIA	1.32e-06	0.194877	0.144626	0.537	0.334	0.0026488	N22	NFKBIA
PPM1M.1	1.62e-06	0.150949	0.1103	0.493	0.228	0.00323594	N22	PPM1M
MT-RNR2	2.27e-06	0.193401	0.143456	1	1	0.00454719	N21	MT-RNR2
IL4R.1	2.76e-06	0.209114	0.155978	0.436	0.118	0.00551072	N22	IL4R
DAAM1.1	3.52e-06	0.167976	0.123481	0.499	0.239	0.00703582	N22	DAAM1
PPIB.2	3.76e-06	-0.162328	0.119091	0.7	0.568	0.00752769	N23	PPIB
RFTN1	4.86e-06	0.158958	0.116481	0.561	0.154	0.00971874	N22	RFTN1
MYADM.1	7.47e-06	0.250396	0.189534	0.64	0.279	0.014936	N22	MYADM
CALR.1	7.49e-06	-0.155291	0.113647	0.609	0.403	0.0149751	N22	CALR
CHAD.1	9.92e-06	0.206253	0.153688	0.41	0.179	0.0198467	N22	CHAD
EIF2AK3.1	1.77e-05	0.152892	0.111796	0.527	0.091	0.0354787	N22	EIF2AK3
